# Reshaping the *Hexagone*: the genetic landscape of modern France

**DOI:** 10.1101/718098

**Authors:** Simone Andrea Biagini, Eva Ramos-Luis, David Comas, Francesc Calafell

**Author notes:** Address correspondence to Francesc Calafell, Departament de Ciències Experimentals i de la Salut, Institute of Evolutionary Biology (CSIC-UPF), Universitat Pompeu Fabra, Carrer Doctor Aiguader 88, 08005 Barcelona, Catalonia, Spain.

## Abstract

Unlike other European countries, the human population genetics and demographic history of Metropolitan France is surprisingly understudied. In this work, we combined newly genotyped samples from various zones in France with publicly available data and applied both allele frequency and haplotype-based methods in order to describe the internal structure of this country, by using genome-wide single nucleotide polymorphism (SNP) array genotypes. We found out that French Basques are genetically distinct from all other populations in the *Hexagone* and that the populations from southwest France (namely the Gascony region) share a large proportion of their ancestry with Basques. Otherwise, the genetic makeup of the French population is relatively homogeneous and mostly related to Southern and Central European groups. However, a fine-grained, haplotype-based analysis revealed that Bretons slightly separated from the rest of the groups, due mostly to gene flow from the British Isles in a time frame that coincides both historically attested Celtic population movements to this area between the 3th and the 9th centuries CE, but also with a more ancient genetic continuity between Brittany and the British Isles related to the shared drift with hunter-gatherer populations. Haplotype-based methods also unveiled subtle internal structures and connections with the surrounding modern populations, particularly in the periphery of the *Hexagone*.
