## Supplementary Tables for "Reshaping the *Hexagone*: the genetic landscape of modern France"

### Sheet: Supp. Table 2
Target	Source1	Source2	f3(Target; Source1, Source2)	Z-score	Number of SNPs
BdR	Italian_South	Irish	-0.001401	-12.843	151100
BdR	Italian_South	Scottish	-0.001232	-12.129	151947
BdR	Italian_South	Basque_Country	-0.000967	-7.427	149926
BdR	Norwegian	Italian_South	-0.000973	-7.001	149700
BdR	German	Italian_South	-0.000942	-6.728	149578
BdR	English	Italian_South	-0.000879	-6.188	149527
BdR	Italian_North	Irish	-0.000626	-5.34	150784
BdR	Italian_North	Scottish	-0.000508	-4.708	151490
BdR	Norwegian	Italian_North	-0.00063	-4.502	149507
BdR	South_Spain	Norwegian	-0.000536	-3.469	149078
BdR	Norwegian	Basque_Country	-0.000475	-3.165	148959
BdR	South_Spain	Scottish	-0.000341	-3.065	150735
BdR	South_Spain	Irish	-0.000371	-3.016	150141
BR	Italian_South	Irish	-0.001114	-14.112	153423
BR	Italian_South	Scottish	-0.000886	-13.011	153738
BR	Italian_North	Irish	-0.000783	-9.907	153275
BR	Italian_North	Scottish	-0.000608	-9.575	153530
BR	Norwegian	Italian_North	-0.000797	-7.74	152942
BR	Norwegian	Italian_South	-0.000694	-6.563	153041
BR	German	Italian_South	-0.000693	-6.457	152984
BR	Norwegian	Mediterranean_Spain	-0.000388	-5.612	153253
BR	English	Italian_South	-0.000499	-4.921	152987
BR	German	Italian_North	-0.000495	-4.832	152913
BR	German	Mediterranean_Spain	-0.0003	-4.252	153200
BR	South_Spain	Norwegian	-0.000506	-4.18	152857
BR	South_Spain	Irish	-0.00033	-3.868	153129
BR	Central_Spain	German	-0.000412	-3.781	152867
BR	Norwegian	Basque_Country	-0.000404	-3.385	152820
BR	South_Spain	Scottish	-0.000243	-3.341	153381
BR	Northwestern_Spain	Scottish	-0.000259	-3.27	153208
BR	German	Northwestern_Spain	-0.000425	-3.266	152788
BR	English	Italian_North	-0.000327	-3.175	152913
BR	Mediterranean_Spain	Irish	-0.000164	-3.043	153871
BR	Mediterranean_Spain	Scottish	-0.000145	-3.005	154346
CR	Italian_South	Irish	-0.001268	-12.482	151454
CR	Italian_South	Scottish	-0.001006	-10.597	152219
CR	Italian_North	Irish	-0.001018	-10.162	151103
CR	Italian_North	Scottish	-0.000808	-8.695	151739
CR	Norwegian	Mediterranean_Spain	-0.000747	-8.007	150845
CR	Norwegian	Italian_North	-0.000993	-7.904	150039
CR	South_Spain	Irish	-0.000814	-7.629	150659
CR	South_Spain	Scottish	-0.000693	-7.451	151162
CR	Norwegian	Central_Spain	-0.00088	-7.091	149885
CR	Mediterranean_Spain	Irish	-0.000562	-7.027	152613
CR	Mediterranean_Spain	Scottish	-0.000509	-6.924	153713
CR	Central_Spain	Irish	-0.000715	-6.91	150847
CR	South_Spain	Norwegian	-0.000951	-6.735	149734
CR	Norwegian	Basque_Country	-0.000987	-6.656	149580
CR	Norwegian	Italian_South	-0.000809	-6.305	150221
CR	Central_Spain	Scottish	-0.000609	-6.245	151390
CR	Central_Spain	English	-0.00073	-5.409	149766
CR	English	Italian_South	-0.000692	-5.33	150075
CR	Basque_Country	Irish	-0.000563	-4.905	150416
CR	English	Basque_Country	-0.000718	-4.895	149474
CR	Central_Spain	German	-0.000667	-4.779	149789
CR	South_Spain	English	-0.000652	-4.73	149684
CR	English	Mediterranean_Spain	-0.000471	-4.727	150609
CR	Basque_Country	Scottish	-0.000499	-4.687	150826
CR	English	Italian_North	-0.000601	-4.538	149873
CR	Northwestern_Spain	Scottish	-0.000497	-4.509	150681
CR	Northwestern_Spain	Irish	-0.000533	-4.455	150303
CR	German	Italian_South	-0.000507	-3.794	150161
CR	German	Mediterranean_Spain	-0.000358	-3.559	150709
CR	English	Northwestern_Spain	-0.000522	-3.43	149471
CR	South_Spain	German	-0.000453	-3.238	149687
CR	German	Italian_North	-0.00039	-3.118	149934
CR	German	Basque_Country	-0.000471	-3.104	149527
HG	Italian_South	Irish	-0.000918	-11.28	153103
HG	Italian_South	Scottish	-0.000796	-11.014	153465
HG	Italian_North	Scottish	-0.00057	-8.014	153259
HG	Italian_North	Irish	-0.00064	-7.831	152960
HG	Mediterranean_Spain	Scottish	-0.000364	-7.517	154256
HG	South_Spain	Scottish	-0.00057	-7.472	153018
HG	Basque_Country	Scottish	-0.000586	-7.09	152861
HG	Norwegian	Basque_Country	-0.000847	-6.77	152354
HG	Italian_South	Basque_Country	-0.000667	-6.276	152678
HG	South_Spain	Irish	-0.00055	-6.256	152773
HG	English	Basque_Country	-0.000749	-5.718	152335
HG	Basque_Country	Irish	-0.00051	-5.447	152687
HG	Northwestern_Spain	Scottish	-0.000447	-5.224	152851
HG	Norwegian	Mediterranean_Spain	-0.000375	-5.146	152937
HG	Mediterranean_Spain	Irish	-0.000277	-5.1	153708
HG	South_Spain	Norwegian	-0.0006	-4.935	152416
HG	German	Basque_Country	-0.000601	-4.834	152363
HG	Norwegian	Italian_North	-0.000527	-4.832	152534
HG	Central_Spain	Scottish	-0.00035	-4.65	153100
HG	Italian_North	Basque_Country	-0.000469	-4.505	152605
HG	South_Spain	English	-0.000472	-4.029	152391
HG	English	Italian_South	-0.000424	-3.876	152540
HG	Central_Spain	German	-0.00045	-3.78	152454
HG	Central_Spain	Irish	-0.000315	-3.628	152860
HG	Central_Spain	English	-0.000413	-3.613	152433
HG	Northwestern_Spain	Irish	-0.000342	-3.607	152648
HG	English	Mediterranean_Spain	-0.00027	-3.514	152824
HG	German	Mediterranean_Spain	-0.000256	-3.451	152910
HG	Norwegian	Central_Spain	-0.000393	-3.322	152491
HG	Norwegian	Italian_South	-0.000371	-3.292	152636
HG	English	Northwestern_Spain	-0.000414	-3.097	152320
HG	South_Spain	German	-0.000372	-3.074	152424
IeV	Italian_North	Irish	-0.000493	-6.175	153016
IeV	Italian_South	Irish	-0.00051	-6.05	153164
IeV	South_Spain	Irish	-0.000423	-4.624	152839
IeV	Mediterranean_Spain	Irish	-0.000257	-4.498	153662
IeV	Central_Spain	Irish	-0.000345	-4.365	152916
MO	Italian_South	Irish	-0.001174	-5.138	147954
MO	Italian_South	Scottish	-0.001093	-4.962	149581
MO	South_Spain	Norwegian	-0.001053	-4.098	142038
MO	Norwegian	Italian_South	-0.00098	-4.003	143773
MO	German	Italian_South	-0.000935	-3.941	143493
MO	Norwegian	Italian_North	-0.000855	-3.476	143193
MO	Norwegian	Basque_Country	-0.000885	-3.332	141497
MO	South_Spain	German	-0.000813	-3.316	141879
MO	Norwegian	Mediterranean_Spain	-0.00072	-3.276	145288
MO	South_Spain	Scottish	-0.000713	-3.159	146559
NO	Italian_South	Irish	-0.001196	-14.818	153492
NO	Italian_South	Scottish	-0.001029	-14.549	153787
NO	Italian_North	Scottish	-0.000773	-11.819	153597
NO	Italian_North	Irish	-0.000888	-11.416	153360
NO	Mediterranean_Spain	Scottish	-0.000445	-9.474	154358
NO	Norwegian	Mediterranean_Spain	-0.000657	-9.21	153348
NO	Norwegian	Italian_North	-0.000931	-8.896	153036
NO	Mediterranean_Spain	Irish	-0.000404	-7.64	153923
NO	South_Spain	Scottish	-0.000571	-7.552	153392
NO	Norwegian	Italian_South	-0.000807	-7.383	153146
NO	South_Spain	Irish	-0.000598	-6.817	153216
NO	German	Mediterranean_Spain	-0.000486	-6.797	153310
NO	South_Spain	Norwegian	-0.000803	-6.682	152928
NO	German	Italian_South	-0.000721	-6.65	153107
NO	Central_Spain	Scottish	-0.000449	-6.191	153483
NO	Norwegian	Central_Spain	-0.000693	-6.129	152983
NO	Central_Spain	German	-0.000698	-6.102	152971
NO	English	Italian_South	-0.000581	-5.536	153036
NO	Central_Spain	Irish	-0.00046	-5.515	153271
NO	Norwegian	Basque_Country	-0.000646	-5.249	152915
NO	German	Italian_North	-0.000546	-5.174	153039
NO	Northwestern_Spain	Scottish	-0.000403	-4.954	153266
NO	South_Spain	German	-0.000523	-4.418	152958
NO	Central_Spain	English	-0.000435	-4.092	152961
NO	English	Italian_North	-0.000431	-3.938	152969
NO	English	Mediterranean_Spain	-0.000273	-3.789	153245
NO	Northwestern_Spain	Irish	-0.000344	-3.661	153133
NO	South_Spain	English	-0.000396	-3.408	152916
NO	German	Northwestern_Spain	-0.000453	-3.381	152908
PAR	Italian_South	Irish	-0.001536	-14.131	151219
PAR	Italian_South	Scottish	-0.001384	-13.931	151974
PAR	Norwegian	Italian_South	-0.001225	-9.242	149884
PAR	Italian_North	Irish	-0.000911	-8.574	150922
PAR	Italian_North	Scottish	-0.000811	-8.326	151562
PAR	Norwegian	Italian_North	-0.001032	-8.075	149680
PAR	German	Italian_South	-0.001055	-8.024	149790
PAR	English	Italian_South	-0.001026	-7.991	149671
PAR	Norwegian	Mediterranean_Spain	-0.000686	-6.825	150599
PAR	South_Spain	Norwegian	-0.000877	-6.035	149286
PAR	South_Spain	Scottish	-0.000583	-5.506	150909
PAR	South_Spain	Irish	-0.000595	-5.134	150377
PAR	Mediterranean_Spain	Scottish	-0.000411	-5.098	153735
PAR	Norwegian	Central_Spain	-0.000634	-4.494	149536
PAR	Northwestern_Spain	Scottish	-0.000501	-4.465	150355
PAR	German	Italian_North	-0.000563	-4.205	149593
PAR	English	Italian_North	-0.000559	-4.15	149515
PAR	Mediterranean_Spain	Irish	-0.000355	-4.036	152592
PAR	German	Mediterranean_Spain	-0.00043	-4.009	150467
PAR	Central_Spain	German	-0.000554	-3.898	149381
PAR	Norwegian	Basque_Country	-0.000601	-3.828	149200
PAR	Italian_South	Basque_Country	-0.000512	-3.755	150085
PAR	South_Spain	German	-0.000513	-3.543	149303
PAR	Northwestern_Spain	Irish	-0.000428	-3.477	149956
PAR	South_Spain	English	-0.000498	-3.439	149211
PAR	German	Northwestern_Spain	-0.000531	-3.341	149041
PAR	English	Mediterranean_Spain	-0.000329	-3.092	150329
PAR	Central_Spain	Scottish	-0.000327	-3.03	151189
PAR	English	Northwestern_Spain	-0.00048	-3.02	148996
PdD	Italian_South	Irish	-0.001146	-12.844	152448
PdD	Italian_South	Scottish	-0.000978	-12.316	152914
PdD	Italian_North	Irish	-0.000688	-7.723	152266
PdD	Italian_North	Scottish	-0.000572	-7.324	152651
PdD	German	Italian_South	-0.000684	-6.048	151615
PdD	Norwegian	Italian_South	-0.000693	-6.016	151713
PdD	Norwegian	Mediterranean_Spain	-0.000466	-5.992	152140
PdD	Mediterranean_Spain	Scottish	-0.000316	-5.786	154038
PdD	Norwegian	Italian_North	-0.000669	-5.677	151563
PdD	South_Spain	Scottish	-0.00045	-5.496	152285
PdD	Italian_South	Basque_Country	-0.000624	-5.473	151762
PdD	English	Italian_South	-0.00062	-5.3	151551
PdD	Norwegian	Basque_Country	-0.000714	-5.239	151258
PdD	South_Spain	Irish	-0.000477	-4.847	151943
PdD	South_Spain	Norwegian	-0.000619	-4.81	151390
PdD	German	Mediterranean_Spain	-0.00037	-4.492	152032
PdD	Central_Spain	German	-0.000553	-4.317	151395
PdD	Mediterranean_Spain	Irish	-0.000275	-4.269	153312
PdD	Norwegian	Central_Spain	-0.000473	-3.945	151423
PdD	Northwestern_Spain	Scottish	-0.000368	-3.932	151983
PdD	German	Basque_Country	-0.000491	-3.584	151232
PdD	English	Basque_Country	-0.000489	-3.455	151213
PdD	Basque_Country	Scottish	-0.000314	-3.455	152000
PdD	South_Spain	German	-0.000415	-3.332	151326
PdD	Central_Spain	Scottish	-0.00029	-3.309	152418
PdD	German	Italian_North	-0.000359	-3.172	151483
PdD	Central_Spain	Irish	-0.000302	-3.124	152100
PdD	German	Northwestern_Spain	-0.000433	-3.044	151232

### Sheet: Supp. Table 3
Target	Source1	Source2	f3(Target; Source1, Source2)	Z-score	Number of SNPs
BdR	Norwegian	Mediterranean_Spain	-0.000309	-2.926	150454
BdR	Central_Spain	German	-0.00044	-2.893	149164
BdR	Norwegian	Central_Spain	-0.000382	-2.661	149252
BdR	German	Italian_North	-0.000299	-2.121	149397
BdR	South_Spain	German	-0.00031	-2.075	149049
BdR	Italian_North	Basque_Country	-0.000271	-1.991	149680
BdR	German	Northwestern_Spain	-0.000279	-1.736	148847
BdR	English	Italian_North	-0.000261	-1.702	149394
BdR	German	Mediterranean_Spain	-0.000192	-1.692	150302
BdR	South_Spain	English	-0.00026	-1.686	149034
BdR	Northwestern_Spain	Scottish	-0.000211	-1.667	150247
BdR	Central_Spain	English	-0.000254	-1.646	149164
BdR	Italian_South	Mediterranean_Spain	-0.000151	-1.637	152614
BdR	Mediterranean_Spain	Scottish	-0.000134	-1.563	153724
BdR	Central_Spain	Scottish	-0.000175	-1.507	150979
BdR	Central_Spain	Irish	-0.000189	-1.496	150377
BdR	German	Basque_Country	-0.000231	-1.403	148911
BdR	English	Basque_Country	-0.000229	-1.368	148881
BdR	Italian_South	Northwestern_Spain	-0.000173	-1.183	149828
BdR	English	Northwestern_Spain	-0.000195	-1.179	148821
BdR	Northwestern_Spain	Irish	-0.000155	-1.121	149777
BdR	Mediterranean_Spain	Irish	-9.6e-05	-1.041	152485
BdR	English	Mediterranean_Spain	-5.7e-05	-0.473	150268
BdR	Basque_Country	Scottish	-5.2e-05	-0.433	150453
BdR	Norwegian	Northwestern_Spain	-4.8e-05	-0.295	148841
BdR	Central_Spain	Italian_South	-2.9e-05	-0.24	150423
BdR	Basque_Country	Irish	-2.4e-05	-0.182	149964
BdR	Italian_North	Northwestern_Spain	-2.1e-05	-0.145	149577
BR	Norwegian	Central_Spain	-0.000323	-2.801	152903
BR	Northwestern_Spain	Irish	-0.000261	-2.697	153039
BR	South_Spain	German	-0.000309	-2.647	152857
BR	English	Northwestern_Spain	-0.00021	-1.57	152807
BR	German	Basque_Country	-0.000189	-1.512	152803
BR	Central_Spain	Irish	-0.00012	-1.47	153217
BR	Norwegian	Northwestern_Spain	-0.000163	-1.191	152810
BR	South_Spain	English	-0.000129	-1.106	152838
BR	Central_Spain	English	-9.5e-05	-0.849	152891
BR	Central_Spain	Scottish	-4.8e-05	-0.658	153434
BR	English	Mediterranean_Spain	-3.4e-05	-0.469	153194
BR	English	Basque_Country	-5.7e-05	-0.437	152809
CdA	Norwegian	Central_Spain	-0.000127	-0.215	136925
CdA	Norwegian	Basque_Country	-5.6e-05	-0.095	135032
CdA	Central_Spain	Irish	-1.1e-05	-0.019	143010
CR	Norwegian	Northwestern_Spain	-0.000396	-2.575	149539
CR	German	Northwestern_Spain	-0.000357	-2.352	149498
CR	Italian_South	Basque_Country	-0.000164	-1.225	150447
FI	Norwegian	Basque_Country	-0.000794	-1.983	137758
FI	Central_Spain	Irish	-0.000619	-1.727	144189
FI	Norwegian	Central_Spain	-0.000668	-1.71	139225
FI	German	Irish	-0.000594	-1.603	140569
FI	South_Spain	Irish	-0.000522	-1.42	143156
FI	South_Spain	Norwegian	-0.000542	-1.362	138477
FI	Basque_Country	Irish	-0.000485	-1.311	142069
FI	Central_Spain	German	-0.000458	-1.195	138764
FI	Norwegian	Mediterranean_Spain	-0.000408	-1.111	142717
FI	Italian_South	Irish	-0.000393	-1.092	146569
FI	Mediterranean_Spain	Irish	-0.000339	-0.998	149843
FI	Italian_North	Irish	-0.000346	-0.966	145539
FI	Central_Spain	Scottish	-0.000322	-0.909	145750
FI	German	Basque_Country	-0.000279	-0.714	137420
FI	Northwestern_Spain	Irish	-0.000269	-0.714	141049
FI	Basque_Country	Scottish	-0.00023	-0.636	143332
FI	English	Irish	-0.000224	-0.597	140393
FI	South_Spain	Scottish	-0.000209	-0.581	144682
FI	Norwegian	Italian_North	-0.000203	-0.518	140126
FI	German	Scottish	-0.000173	-0.48	141620
FI	English	Basque_Country	-0.00019	-0.467	137284
FI	Central_Spain	English	-0.000184	-0.465	138695
FI	Norwegian	Irish	-0.000117	-0.31	141081
FI	Mediterranean_Spain	Scottish	-9.5e-05	-0.284	152658
FI	South_Spain	German	-4.5e-05	-0.115	138163
FI	Northwestern_Spain	Scottish	-4.3e-05	-0.114	142216
FI	German	Mediterranean_Spain	-2.1e-05	-0.057	142144
FI	Norwegian	Northwestern_Spain	-1.4e-05	-0.035	137016
HG	German	Italian_South	-0.000338	-2.934	152618
HG	English	Italian_North	-0.000305	-2.87	152481
HG	German	Northwestern_Spain	-0.000349	-2.545	152364
HG	German	Italian_North	-0.000193	-1.819	152531
HG	Norwegian	Northwestern_Spain	-0.000118	-0.866	152373
IeV	Northwestern_Spain	Irish	-0.000275	-2.923	152712
IeV	Basque_Country	Irish	-0.000237	-2.676	152699
IeV	Italian_North	Scottish	-0.000184	-2.61	153314
IeV	South_Spain	Scottish	-0.000202	-2.559	153095
IeV	Norwegian	Basque_Country	-0.00032	-2.537	152424
IeV	Mediterranean_Spain	Scottish	-0.000105	-2.101	154206
IeV	Italian_South	Scottish	-0.000149	-2.008	153543
IeV	Central_Spain	Scottish	-0.00014	-1.952	153180
IeV	South_Spain	Norwegian	-0.000217	-1.734	152494
IeV	Northwestern_Spain	Scottish	-0.000141	-1.654	152893
IeV	Norwegian	Central_Spain	-0.000168	-1.503	152550
IeV	Norwegian	Mediterranean_Spain	-0.0001	-1.339	152950
IeV	Norwegian	Italian_North	-0.000126	-1.163	152592
IeV	Basque_Country	Scottish	-7.4e-05	-0.946	152893
IeV	English	Basque_Country	-0.000111	-0.848	152391
IeV	Central_Spain	English	-7.8e-05	-0.669	152499
MO	English	Italian_South	-0.00073	-2.858	143271
MO	South_Spain	Irish	-0.000653	-2.783	145424
MO	Central_Spain	German	-0.000685	-2.737	142279
MO	German	Mediterranean_Spain	-0.000588	-2.724	144922
MO	Italian_North	Scottish	-0.000588	-2.661	148470
MO	Italian_North	Irish	-0.000616	-2.658	147100
MO	German	Northwestern_Spain	-0.000643	-2.594	140912
MO	Norwegian	Central_Spain	-0.000642	-2.571	142558
MO	South_Spain	English	-0.000622	-2.372	141739
MO	German	Basque_Country	-0.000627	-2.363	141329
MO	German	Italian_North	-0.00051	-2.134	142921
MO	Northwestern_Spain	Scottish	-0.000443	-1.987	144845
MO	Mediterranean_Spain	Scottish	-0.000399	-1.977	152938
MO	English	Basque_Country	-0.000483	-1.725	141182
MO	Norwegian	Northwestern_Spain	-0.000426	-1.609	141072
MO	English	Northwestern_Spain	-0.000417	-1.561	140817
MO	Central_Spain	English	-0.000358	-1.353	142226
MO	English	Mediterranean_Spain	-0.000311	-1.333	144700
MO	Basque_Country	Scottish	-0.000316	-1.312	145519
MO	Mediterranean_Spain	Irish	-0.000271	-1.309	150676
MO	English	Italian_North	-0.000331	-1.286	142760
MO	Central_Spain	Scottish	-0.000289	-1.266	147323
MO	Northwestern_Spain	Irish	-0.000298	-1.253	143967
MO	Central_Spain	Irish	-0.000214	-0.89	146138
MO	Basque_Country	Irish	-0.000199	-0.803	144586
MO	Italian_South	Basque_Country	-0.000146	-0.575	144410
NO	German	Basque_Country	-0.000348	-2.806	152919
NO	Basque_Country	Scottish	-0.000185	-2.294	153309
NO	English	Northwestern_Spain	-0.000292	-2.234	152864
NO	Norwegian	Northwestern_Spain	-0.000276	-2.088	152905
NO	English	Basque_Country	-0.000269	-1.988	152892
NO	Basque_Country	Irish	-0.000155	-1.74	153139
PAR	Central_Spain	Irish	-0.000324	-2.734	150628
PAR	Central_Spain	English	-0.000403	-2.731	149385
PAR	Norwegian	Northwestern_Spain	-0.000438	-2.711	149088
PAR	English	Basque_Country	-0.000251	-1.553	149074
PAR	German	Basque_Country	-0.000219	-1.391	149145
PAR	Basque_Country	Scottish	-7.8e-05	-0.672	150598
PAR	Basque_Country	Irish	-3.3e-05	-0.25	150156
PdC	Italian_South	Scottish	-0.001172	-2.752	148399
PdC	Italian_North	Scottish	-0.001124	-2.712	147007
PdC	Central_Spain	German	-0.001201	-2.709	137969
PdC	Italian_South	Irish	-0.001116	-2.629	146320
PdC	Italian_North	Irish	-0.001016	-2.429	145242
PdC	Norwegian	Italian_North	-0.001026	-2.335	139401
PdC	German	Italian_North	-0.000979	-2.205	138888
PdC	German	Mediterranean_Spain	-0.000908	-2.141	141535
PdC	Central_Spain	Scottish	-0.000872	-2.119	145399
PdC	German	Northwestern_Spain	-0.000987	-2.091	135646
PdC	German	Italian_South	-0.000946	-2.082	139619
PdC	Mediterranean_Spain	Scottish	-0.000787	-1.973	152668
PdC	Northwestern_Spain	Scottish	-0.000855	-1.958	141613
PdC	German	Basque_Country	-0.000906	-1.932	136473
PdC	Central_Spain	English	-0.000863	-1.928	137860
PdC	Norwegian	Central_Spain	-0.000859	-1.923	138472
PdC	Norwegian	Basque_Country	-0.000866	-1.839	136865
PdC	English	Italian_North	-0.000789	-1.762	138743
PdC	Norwegian	Mediterranean_Spain	-0.000742	-1.757	142204
PdC	English	Italian_South	-0.000731	-1.604	139397
PdC	English	Basque_Country	-0.000751	-1.594	136294
PdC	Central_Spain	Irish	-0.00066	-1.588	143847
PdC	English	Northwestern_Spain	-0.00075	-1.574	135581
PdC	Basque_Country	Scottish	-0.000662	-1.536	142846
PdC	Norwegian	Italian_South	-0.000694	-1.519	140135
PdC	English	Mediterranean_Spain	-0.000621	-1.461	141282
PdC	South_Spain	Scottish	-0.00059	-1.384	144177
PdC	South_Spain	German	-0.000624	-1.364	137273
PdC	Mediterranean_Spain	Irish	-0.000523	-1.31	149832
PdC	Northwestern_Spain	Irish	-0.000574	-1.297	140413
PdC	South_Spain	Norwegian	-0.000566	-1.255	137612
PdC	Norwegian	Northwestern_Spain	-0.000473	-1.002	136022
PdC	Basque_Country	Irish	-0.000409	-0.932	141547
PdC	South_Spain	Irish	-0.000395	-0.924	142707
PdC	South_Spain	English	-0.000422	-0.923	137184
PdC	German	Scottish	-0.00027	-0.611	141002
PdC	German	Irish	-0.000183	-0.409	139902
PdC	Italian_South	Basque_Country	-0.000111	-0.242	141268
PdC	Italian_North	Basque_Country	-9.1e-05	-0.203	140503
PdC	English	German	-2.6e-05	-0.055	135237
PdD	Central_Spain	English	-0.000367	-2.93	151393
PdD	Northwestern_Spain	Irish	-0.00031	-2.903	151753
PdD	South_Spain	English	-0.000365	-2.857	151336
PdD	English	Mediterranean_Spain	-0.000234	-2.813	151969
PdD	Basque_Country	Irish	-0.000284	-2.751	151737
PdD	English	Italian_North	-0.000321	-2.709	151468
PdD	English	Northwestern_Spain	-0.000348	-2.523	151199
PdD	Italian_North	Basque_Country	-0.000246	-2.207	151623
PdD	Norwegian	Northwestern_Spain	-0.000179	-1.269	151273
SM	Norwegian	Italian_North	-0.002166	-2.456	136589
SM	Norwegian	Basque_Country	-0.002163	-2.408	133266
SM	Norwegian	Mediterranean_Spain	-0.001996	-2.281	139848
SM	Norwegian	Central_Spain	-0.002037	-2.279	135459
SM	Italian_South	Irish	-0.00194	-2.263	145271
SM	Norwegian	Italian_South	-0.001969	-2.202	137453
SM	Italian_South	Scottish	-0.001848	-2.125	147619
SM	South_Spain	Norwegian	-0.001844	-2.041	134295
SM	Central_Spain	German	-0.00184	-2.039	134683
SM	Italian_North	Irish	-0.001705	-1.986	143950
SM	Italian_North	Scottish	-0.001665	-1.92	145984
SM	German	Italian_South	-0.001682	-1.874	136703
SM	German	Mediterranean_Spain	-0.001623	-1.844	138925
SM	German	Basque_Country	-0.001663	-1.827	132683
SM	German	Italian_North	-0.00158	-1.767	135845
SM	Mediterranean_Spain	Scottish	-0.001441	-1.686	152426
SM	English	Basque_Country	-0.001501	-1.664	132682
SM	Central_Spain	English	-0.001492	-1.661	134772
SM	Central_Spain	Scottish	-0.00145	-1.655	144051
SM	English	Italian_South	-0.001456	-1.626	136673
SM	Central_Spain	Irish	-0.001386	-1.584	142275
SM	Mediterranean_Spain	Irish	-0.001325	-1.562	149241
SM	Basque_Country	Scottish	-0.001362	-1.55	140764
SM	English	Italian_North	-0.00138	-1.544	135825
SM	English	Mediterranean_Spain	-0.001326	-1.512	138862
SM	South_Spain	German	-0.001363	-1.507	133749
SM	South_Spain	Scottish	-0.001271	-1.445	142528
SM	Basque_Country	Irish	-0.001257	-1.44	139305
SM	South_Spain	Irish	-0.001223	-1.406	140798
SM	German	Irish	-0.001164	-1.325	137071
SM	South_Spain	English	-0.001152	-1.279	133768
SM	Norwegian	German	-0.001148	-1.253	131752
SM	German	Scottish	-0.001104	-1.247	138344
SM	Norwegian	Northwestern_Spain	-0.001061	-1.152	132170
SM	German	Northwestern_Spain	-0.001037	-1.144	131598
SM	Norwegian	English	-0.000996	-1.098	131843
SM	English	German	-0.000909	-0.99	131154
SM	Northwestern_Spain	Scottish	-0.000845	-0.96	139197
SM	Norwegian	Scottish	-0.000822	-0.923	139212
SM	English	Northwestern_Spain	-0.00079	-0.865	131688
SM	English	Irish	-0.000722	-0.824	137101
SM	English	Scottish	-0.000729	-0.823	138320
SM	Northwestern_Spain	Irish	-0.000711	-0.808	137843
SM	Italian_South	Basque_Country	-0.000709	-0.798	138936
SM	Norwegian	Irish	-0.000681	-0.769	137928
SM	Italian_North	Basque_Country	-0.000554	-0.621	138035
SM	Scottish	Irish	-0.000211	-0.245	148127
SM	Central_Spain	Italian_North	-0.000206	-0.23	140878
SM	Italian_North	Mediterranean_Spain	-0.000183	-0.209	147165
